# Functional, metabolic and transcriptional maturation of stem cell derived beta cells

**DOI:** 10.1101/2021.03.31.437748

**Authors:** Diego Balboa, Tom Barsby, Väinö Lithovius, Jonna Saarimäki-Vire, Muhmmad Omar-Hmeadi, Oleg Dyachok, Hossam Montaser, Per-Eric Lund, Mingyu Yang, Hazem Ibrahim, Anna Näätänen, Vikash Chandra, Helena Vihinen, Eija Jokitalo, Jouni Kvist, Jarkko Ustinov, Anni I. Nieminen, Emilia Kuuluvainen, Ville Hietakangas, Pekka Katajisto, Joey Lau, Per-Ola Carlsson, Sebastian Barg, Anders Tengholm, Timo Otonkoski

**Author notes:** Equal contribution (Diego Balboa, Tom Barsby, Väinö Lithovius). Corresponding author TO ( / @OtonkoskiT).

## Abstract

Transplantation of pancreatic islet cells derived from human pluripotent stem cells is a promising treatment for diabetes. Despite progress in stem cell-derived islet (SC-islet) generation, detailed characterization of their functional properties has not been conducted. Here, we generated functionally mature SC-islets using an optimized protocol and comprehensively benchmarked them against primary adult islets. Biphasic glucose stimulated insulin secretion developed during in vitro maturation, associated with cytoarchitectural reorganization and increased alpha cells. Electrophysiology and exocytosis of SC-islets were comparable to adult islets. Glucose-responsive insulin secretion was achieved despite differences in glycolytic and mitochondrial glucose metabolism. Single-cell transcriptomics of SC-islets in vitro and throughout 6 months of murine engraftment revealed a continuous maturation trajectory culminating in a transcriptional landscape closely resembling that of primary islets. Our thorough evaluation of SC-islet maturation highlights their advanced degree of functionality and supports their use in further efforts to understand and combat diabetes.

---

The generation of functional pancreatic beta cells from human pluripotent stem cells (hPSCs) is a major goal of stem cell research, aiming to provide a renewable and consistent source of cells for the treatment of diabetes. Stem-cell derived beta cells could solve the limitations of using cadaveric donor islets for transplantation, while serving as a powerful model system to understand the pathogenic mechanisms leading to various forms of diabetes ^1^. Several studies have applied multi-stage *in vitro* differentiation protocols to hPSCs that mimic the sequential inductive signals controlling pancreatic islet development *in vivo*, generating cell clusters (SC-islets) that closely resemble primary islets ^2–9^. Individual studies have reported particular transcriptomic ^7,10^, functional ^3,8,9,11^ and metabolic ^2,12^ aspects of SC-islets. However, studies integrating these aspects with detailed analyses of stimulus-secretion coupling and exocytosis machinery of functional SC-islets have been lacking.

Here, we developed an optimized protocol for the generation of functional SC-islets. We comprehensively compared SC-islets and primary human adult islets to systematically quantify the similarities and differences. During the final, extended maturation stage, the cytoarchitecture of SC-islets was significantly reorganized, and glucose-stimulated insulin secretion matured to a level comparable to primary adult islets. We conducted detailed physiological characterization of the SC-islets, including dynamic insulin secretion assays, respirometry measurements, electrophysiological profiling as well as imaging of Ca^2+^, cAMP and insulin granule exocytosis. These functional assays were further supported by targeted metabolite-tracing studies of glucose flux into the major pathways coupling metabolism to insulin secretion, together with single cell transcriptomic profiling of differentiating endocrine cell populations. Importantly, this multi-pronged approach was conducted during the time-course of SC-islet maturation *in vitro* and following *in vivo* engraftment. Our integrated analyses show that a remarkably high level of beta cell functionality is achieved *in vitro*, even if specific metabolic and transcriptomic differences persist between SC-islet beta cells and primary beta cells.
