## Supplementary_Tables for "Functional, metabolic and transcriptional maturation of stem cell derived beta cells": Supp_Table_1_scRNAseq_statistics.xlsx

### Sheet: Cells_after_preprocessing
Supplementary Table 1a - scRNAseq dataset statistics - Whole dataset
Number of cells after preprocessing					Number of cells per time point			Number of cell types			Cell type proportion per time point
	Sample Name	Sample Time	Number of cells		S5	7144		Endocrine	45518		Endocrine	S5	0.107298
1	S5_DT	S5	1333		S6	10256		Ductal	6171		Ductal	S5	0.156701
2	S5_NT	S5	1353		S7w3	8848		Acinar	3682		Acinar	S5	0.0562194
3	S5_NEUROG3	S5	4458		S7w6	4058		Mesenchymal	4058		Mesenchymal	S5	0.0660424
4	S6_A11	S6	3685		M1	3443		NA1	1144		NA1	S5	0.136364
5	S6_B3	S6	3437		M3	5228		NA2	1464		NA2	S5	0.275273
6	S6_B5	S6	3134		M6	4459		Endothelial	608		Endothelial	S5	0.0575658
7	S7_d18	S7w3	2928		A	19435		NA3	226		NA3	S5	0.99115
8	S7_d20	S7w3	2897								Endocrine	S7w3	0.155982
9	S7_d25	S7w3	3023								Ductal	S7w3	0.100794
10	S7_exp22	S7w6	2114								Acinar	S7w3	0.0388376
11	S7_exp23	S7w6	1944								Mesenchymal	S7w3	0.101528
12	M1_A7	M1	1422								NA1	S7w3	0.402972
13	M1_H1	M1	726								NA2	S7w3	0.0423497
14	M1_H6	M1	1295								Endothelial	S7w3	0.0789474
15	M3_B1	M3	1665								NA3	S7w3	0
16	M3_E1	M3	2000								Endocrine	S7w6	0.0753548
17	M3_E7	M3	1563								Ductal	S7w6	0.0362988
18	M6_CTRL	M6	1959								Acinar	S7w6	0.0138512
19	M6_STZ	M6	2500								Mesenchymal	S7w6	0.0539675
20	A_Donor-1	A	1658								NA1	S7w6	0.0917832
21	A_Donor-10	A	2314								NA2	S7w6	0.00887978
22	A_Donor-11	A	2023								Endothelial	S7w6	0.0263158
23	A_Donor-12	A	2513								NA3	S7w6	0
24	A_Donor-2	A	632								Endocrine	M1	0.040863
25	A_Donor-3	A	1822								Ductal	M1	0.0858856
26	A_Donor-4	A	1495								Acinar	M1	0.203422
27	A_Donor-5	A	1009								Mesenchymal	M1	0.0522425
28	A_Donor-6	A	360								NA1	M1	0.0358392
29	A_Donor-7	A	1894								NA2	M1	0.0177596
30	A_Donor-8	A	1442								Endothelial	M1	0.0411184
31	A_Donor-9	A	2273								NA3	M1	0
											Endocrine	M3	0.0153785
	This study data set		38978								Ductal	M3	0.16853
	Krentz et al. 2018		4458								Acinar	M3	0.343292
	Xin et al. 2018		19435								Mesenchymal	M3	0.356087
											NA1	M3	0.113636
	All		62871								NA2	M3	0.387978
											Endothelial	M3	0.133224
											NA3	M3	0
											Endocrine	S6	0.191946
											Ductal	S6	0.114892
											Acinar	S6	0.0431831
											Mesenchymal	S6	0.0815673
											NA1	S6	0.0917832
											NA2	S6	0.10724
											Endothelial	S6	0.0921053
											NA3	S6	0.00884956
											Endocrine	M6	0.066589
											Ductal	M6	0.0954464
											Acinar	M6	0.1434
											Mesenchymal	M6	0.0349926
											NA1	M6	0.0270979
											NA2	M6	0.0826503
											Endothelial	M6	0.0279605
											NA3	M6	0
											Endocrine	A	0.346588
											Ductal	A	0.241452
											Acinar	A	0.157795
											Mesenchymal	A	0.253573
											NA1	A	0.100524
											NA2	A	0.0778689
											Endothelial	A	0.542763
											NA3	A	0

### Sheet: Filtered_endocrine_cell_dataset
Supplementary Table 1b - scRNAseq dataset statistics - Filered endocrine cells only dataset
Endocrine cells dataset by cell type
										Endocrine cell type proportion per time point
Cluster	Cell type	Number	Ratio							Var1	Var2	Freq	Number
1	SC Alpha	8726	0.188625							S5	SC Alpha	0.0777678	347
2	Adult Beta	10326	0.223212							S7w3	SC Alpha	0.316151	2533
3	Adult Alpha	6769	0.146322							S7w6	SC Alpha	0.530318	2099
4	Early SC Beta	6594	0.142539							M1	SC Alpha	0.262782	478
5	Late SC Beta	3304	0.0714209							M3	SC Alpha	0.0784314	28
6	FEV+	4225	0.0913296							S6	SC Alpha	0.0929368	825
7	Endocrine Prog.	3327	0.071918							M6	SC Alpha	0.577873	1755
8	Delta	1835	0.0396662							A	SC Alpha	0.0419976	661
9	Gamma	549	0.0118674							S5	Adult Beta	0.0640968	286
10	Polyhormonal	476	0.0102894							S7w3	Adult Beta	0.0555417	445
11	Epsilon	130	0.00281014							S7w6	Adult Beta	0.0591208	234
	Total Beta	20224	0.437172	0.44						M1	Adult Beta	0.116548	212
	Total Alpha	15495	0.334947	0.33						M3	Adult Beta	0.32493	116
	Total	46261								S6	Adult Beta	0.0642109	570
										M6	Adult Beta	0.120843	367
Endocrine cells dataset by time of origin										A	Adult Beta	0.514391	8096
										S5	Adult Alpha	0.0172568	77
Cluster	Cell type	Number								S7w3	Adult Alpha	0.0314528	252
1	S5	4462								S7w6	Adult Alpha	0.0548257	217
2	S7w3	8012								M1	Adult Alpha	0.143485	261
3	S7w6	3958								M3	Adult Alpha	0.022409	8
4	M1	1819								S6	Adult Alpha	0.0475386	422
5	M3	357								M6	Adult Alpha	0.0543299	165
6	S6	8877								A	Adult Alpha	0.341	5367
7	M6	3037								S5	Early SC Beta	0.0466159	208
8	A	15739								S7w3	Early SC Beta	0.25312	2028
	Total	46261								S7w6	Early SC Beta	0.210207	832
										M1	Early SC Beta	0.145135	264
Endocrine cells dataset by sample of origin										M3	Early SC Beta	0.0896359	32
										S6	Early SC Beta	0.341895	3035
Cluster	Cell type	Number								M6	Early SC Beta	0.0500494	152
1	S5_DT	583								A	Early SC Beta	0.00273207	43
2	S5_NT	472								S5	Late SC Beta	0.0100852	45
3	S5_NEUROG3	3407								S7w3	Late SC Beta	0.190589	1527
4	S7_d18	2773								S7w6	Late SC Beta	0.104093	412
5	S7_d20	2439								M1	Late SC Beta	0.107202	195
6	S7_d25	2800								M3	Late SC Beta	0.308123	110
7	S7_exp22	2047								S6	Late SC Beta	0.068379	607
8	S7_exp23	1911								M6	Late SC Beta	0.129733	394
9	M1_A7	365								A	Late SC Beta	0.00088951	14
10	M1_H1	572								S5	FEV+	0.0558046	249
11	M1_H6	882								S7w3	FEV+	0.105217	843
12	M3_B1	263								S7w6	FEV+	0.0252653	100
13	M3_E1	50								M1	FEV+	0.196811	358
14	M3_E7	44								M3	FEV+	0.10084	36
15	S6_A11	3376								S6	FEV+	0.283992	2521
16	S6_B3	2953								M6	FEV+	0.0299638	91
17	S6_B5	2548								A	FEV+	0.00171548	27
18	M6_CTRL	1335								S5	Endocrine Prog.	0.651726	2908
19	M6_STZ	1702								S7w3	Endocrine Prog.	0.0108587	87
20	A_Donor-1	1434								S7w6	Endocrine Prog.	0.00353714	14
21	A_Donor-10	1700								M1	Endocrine Prog.	0.00934579	17
22	A_Donor-11	1806								M3	Endocrine Prog.	0.0588235	21
23	A_Donor-12	2192								S6	Endocrine Prog.	0.0263603	234
24	A_Donor-2	596								M6	Endocrine Prog.	0.00625617	19
25	A_Donor-3	1384								A	Endocrine Prog.	0.00171548	27
26	A_Donor-4	1306								S5	Delta	0.0737338	329
27	A_Donor-5	921								S7w3	Delta	0.0264603	212
28	A_Donor-6	292								S7w6	Delta	0.0118747	47
29	A_Donor-7	1423								M1	Delta	0.0109951	20
30	A_Donor-8	1277								M3	Delta	0.0140056	5
31	A_Donor-9	1408								S6	Delta	0.0269235	239
										M6	Delta	0.0135002	41
This study data set		27115								A	Delta	0.0598513	942
Krentz et al. 2018		3407								S5	Gamma	0	0
Xin et al. 2018		15739								S7w3	Gamma	0.000124813	1
Total		46261								S7w6	Gamma	0	0
										M1	Gamma	0.00109951	2
										M3	Gamma	0	0
										S6	Gamma	0	0
										M6	Gamma	0.000987817	3
										A	Gamma	0.0345003	543
										S5	Polyhormonal	0.00112057	5
										S7w3	Polyhormonal	0.00861208	69
										S7w6	Polyhormonal	0	0
										M1	Polyhormonal	0.00109951	2
										M3	Polyhormonal	0	0
										S6	Polyhormonal	0.0441591	392
										M6	Polyhormonal	0.00263418	8
										A	Polyhormonal	0	0
										S5	Epsilon	0.00179292	8
										S7w3	Epsilon	0.00187219	15
										S7w6	Epsilon	0.000757959	3
										M1	Epsilon	0.00549753	10
										M3	Epsilon	0.00280112	1
										S6	Epsilon	0.00360482	32
										M6	Epsilon	0.0138294	42
										A	Epsilon	0.00120719	19

### Sheet: endo_cell_numbers_per_sample
Endocrine cells numbers per sample
	Var1	Freq
1	S5_DT	583
2	S5_NT	472
3	S5_NEUROG3	3407
4	S7_d18	2773
5	S7_d20	2439
6	S7_d25	2800
7	S7_exp22	2047
8	S7_exp23	1911
9	M1_A7	365
10	M1_H1	572
11	M1_H6	882
12	M3_B1	263
13	M3_E1	50
14	M3_E7	44
15	S6_A11	3376
16	S6_B3	2953
17	S6_B5	2548
18	M6_CTRL	1335
19	M6_STZ	1702
20	A_Donor-1	1434
21	A_Donor-10	1700
22	A_Donor-11	1806
23	A_Donor-12	2192
24	A_Donor-2	596
25	A_Donor-3	1384
26	A_Donor-4	1306
27	A_Donor-5	921
28	A_Donor-6	292
29	A_Donor-7	1423
30	A_Donor-8	1277
31	A_Donor-9	1408

### Sheet: number_celltypes_per_time
Number of cell types per time point
Column1	Column2	Column3	Column4
	Var1	Var2	Freq
1	S5	SC Alpha	347
2	S7w3	SC Alpha	2533
3	S7w6	SC Alpha	2099
4	M1	SC Alpha	478
5	M3	SC Alpha	28
6	S6	SC Alpha	825
7	M6	SC Alpha	1755
8	A	SC Alpha	661
9	S5	Adult Beta	286
10	S7w3	Adult Beta	445
11	S7w6	Adult Beta	234
12	M1	Adult Beta	212
13	M3	Adult Beta	116
14	S6	Adult Beta	570
15	M6	Adult Beta	367
16	A	Adult Beta	8096
17	S5	Adult Alpha	77
18	S7w3	Adult Alpha	252
19	S7w6	Adult Alpha	217
20	M1	Adult Alpha	261
21	M3	Adult Alpha	8
22	S6	Adult Alpha	422
23	M6	Adult Alpha	165
24	A	Adult Alpha	5367
25	S5	Early SC Beta	208
26	S7w3	Early SC Beta	2028
27	S7w6	Early SC Beta	832
28	M1	Early SC Beta	264
29	M3	Early SC Beta	32
30	S6	Early SC Beta	3035
31	M6	Early SC Beta	152
32	A	Early SC Beta	43
33	S5	Late SC Beta	45
34	S7w3	Late SC Beta	1527
35	S7w6	Late SC Beta	412
36	M1	Late SC Beta	195
37	M3	Late SC Beta	110
38	S6	Late SC Beta	607
39	M6	Late SC Beta	394
40	A	Late SC Beta	14
41	S5	FEV+	249
42	S7w3	FEV+	843
43	S7w6	FEV+	100
44	M1	FEV+	358
45	M3	FEV+	36
46	S6	FEV+	2521
47	M6	FEV+	91
48	A	FEV+	27
49	S5	Endocrine Prog.	2908
50	S7w3	Endocrine Prog.	87
51	S7w6	Endocrine Prog.	14
52	M1	Endocrine Prog.	17
53	M3	Endocrine Prog.	21
54	S6	Endocrine Prog.	234
55	M6	Endocrine Prog.	19
56	A	Endocrine Prog.	27
57	S5	Delta	329
58	S7w3	Delta	212
59	S7w6	Delta	47
60	M1	Delta	20
61	M3	Delta	5
62	S6	Delta	239
63	M6	Delta	41
64	A	Delta	942
65	S5	Gamma	0
66	S7w3	Gamma	1
67	S7w6	Gamma	0
68	M1	Gamma	2
69	M3	Gamma	0
70	S6	Gamma	0
71	M6	Gamma	3
72	A	Gamma	543
73	S5	Polyhormonal	5
74	S7w3	Polyhormonal	69
75	S7w6	Polyhormonal	0
76	M1	Polyhormonal	2
77	M3	Polyhormonal	0
78	S6	Polyhormonal	392
79	M6	Polyhormonal	8
80	A	Polyhormonal	0
81	S5	Epsilon	8
82	S7w3	Epsilon	15
83	S7w6	Epsilon	3
84	M1	Epsilon	10
85	M3	Epsilon	1
86	S6	Epsilon	32
87	M6	Epsilon	42
88	A	Epsilon	19
